# Conserved cis-acting motifs and localization of transcripts and proteins of *MFT2* in barley and rice

**DOI:** 10.1101/2023.01.17.524348

**Authors:** Shigeko Utsugi, Hiroyuki Kawahigashi, Akemi Tagiri, Rie Kikuchi, Kohei Mishina, Hiromi Morishige, Shingo Nakamura

## Abstract

*MFT* is an important regulator of seed dormancy in flowering plants. A natural mutation in the A-box motif in the promoter of wheat (*Triticum aestivum) MFT2* on chromosome 3A (*TaMFT2-3A*) has been used to prevent pre-harvest sprouting (PHS) in wheat cultivars in East Asia. Previous research using *in situ* hybridization showed that *TaMFT2-3A* is primarily expressed in the seed scutellum. In this study, we analyzed the localization of transcripts and encoded proteins for the *TaMFT2* homologs from barley (*Hordeum vulgare*) and rice (*Oryza sativa), HvMFT2* and *OsMFT2*, respectively. RNA *in situ* hybridization showed that, like the wheat genes, the rice and barley homologs are primarily expressed in the scutellum, indicating that these three *MFT2* genes have a common expression pattern during seed development. Analysis of the *cis*-acting regulatory elements of their promoter sequences showed that the three *MFT2* promoters share eight seed-specific *cis*-acting RY motifs, which are binding sites for B3-domain transcription factors of the AFL-B3 and VIVIPAROUS1/ABI3-LIKE (VAL) families. In addition, we detected tandemly repeated and partially overlapping A-box motifs in the promoters of *HvMFT2, TaMFT2-3B*, and *TaMFT2-3D*, possibly explaining why the natural allele of *TaMFT2-3A* has been employed in breeding. We generated transgenic rice plants expressing nuclear-localized green fluorescent protein (NLS-2xGFP) and OsMFT2-GFP under the control of a 3-kb fragment of the *OsMFT2* promoter. Immunohistochemical staining using anti-GFP antibodies mainly detected GFP in the scutellum and scutellar epithelium, which is an important tissue for initiating germination upon seed hydration. We confirmed these results by confocal microscopy of GFP fluorescence in seeds. Our results suggest that *MFT2* expression in rice, barley, and wheat might be regulated by a similar network of transcription factors through multi-RY motifs in the *MFT2* promoters, with possible roles in scutellar epithelium development.
