## Supplementary Table S1 for "Conserved cis-acting motifs and localization of transcripts and proteins of *MFT2* in barley and rice"

### Sheet: NLS-2xGFP construct
	For constructing MFT2ProNLSGFPx2NosT pPZPlac-2H clone
	Primer names	Sequence 5'→3'
	OsMFT2Pro-F1	TGATCGATCTCTCATGCAGC
	OsMFT2G-R1	GGCGTCAAACATCTAGGGAA
	SalNosT-F1	GGGGTCGACCTAGCTCGAATTTCCCCGAT
	SphNosT-R1	GGGGCATGCGCTTATCGAATTAATTCCCGA
	OsMFT2G-F1	AGGACTGAAGTTCGAAGCCA
	OsMFT2G-R2	TGATCAGACGATCGAGCAAC
	NLSGFP-F1	ATGGCTCCAAAGAAGAAGAGAAAGGTCATGGTGAGCAAGGGCGAGGA
	sGFP-R1	TTACTTGTACAGCTCGTCCA
	EcoRINLSGFP-F1	GGGGAATTCATGGCTCCAAAGAAGAAGAG
	BamHIGFP-R1	GGGGGATCCCTTGTACAGCTCGTCCATGC
	NLS-F1	ATGGCTCCAAAGAAGAAGAG
	sGFP-R1	TTACTTGTACAGCTCGTCCA
	BamHIGFP-F1	GGGGGATCCATGGTGAGCAAGGG
	SalIGFP-R1	GGGGTCGACTTACTTGTACAGCTCGTCCA
	InFMFT2Pro-F1	CGGTATCGATAAGCTTGATCGATCTCTCATGCAGC
	InFMFT2Pro-R1	CTCTTCTTCTTTGGAGCCATCGATCTCTGGAGATC
	InFNLS-F1	CCAGAGATCGATGGCTCCAAAGAAGAAGAG
	InFNosT-R1	TAGAACTAGTGGATCGCTTATCGAATTAATTCCCGAT
	OsMFT2ATG-F1	GATCTCCAGAGATCGATGGC
	T3 Primer	AATTAACCCTCACTAAAGGG

### Sheet: MFT-GFP construct
	For constucting MFT2ProExon4GFP3UTRNosTpPZP2H-lac clone
	Primer name	Sequence 5'→3'
	sGFP-F1	ATGGTGAGCAAGGGCGAGGA
	sGFP-R1	TTACTTGTACAGCTCGTCCA
	OsMFT2Pro-F1	TGATCGATCTCTCATGCAGC
	OsMFT2G-R1	GGCGTCAAACATCTAGGGAA
	OsMFT2G-F1	AGGACTGAAGTTCGAAGCCA
	OsMFT2G-R2	TGATCAGACGATCGAGCAAC
	SalINosT-F1	GGGGTCGACCTAGCTCGAATTTCCCCGAT
	SphNosT-R1	GGGGCATGCGCTTATCGAATTAATTCCCGA
	InFMFT2Pro2-F1	CGGTATCGATAAGCTTGATCGATCTCTCATGCAGC
	InFMFT2PRoExon4-R1	GCCCTTGCTCACCATGCGGCGGCGGTTGGCGGGCTCCCTCTGGGAGTTGAAG
	InFNosT-F1	CTGTATGCTTTAATTCTAGCTCGAATTTCCCCGAT
	InFNosT-R1	TAGAACTAGTGGATCGCTTATCGAATTAATTCCCGAT
	InFGFP-F1	GCCAACCGCCGCCGCATGGTGAGCAAGGGCGAGGA
	InFGFP(PZP)-R1	TAGAACTAGTGGATCTTACTTGTACAGCTCGTCCATG
	InF3UTR(PZP)-F1	CGGTATCGATAAGCTTAGTAATAGCCTACTATCTCTATC
	InF3UTR-R1	GGAAATTCGAGCTAGAATTAAAGCATACAGTACAGTACAG
	InF MFT2Pro-F2	CGGTATCGATAAGCTTGATCG
	InF GFP-R1	AGTAGGCTATTACTATTACTTGTACAGCTCGTCCATG
	InF3UTR-F1	GAGCTGTACAAGTAATAGTAATAGCCTACTATCTCTATC
	InF NosT-R2	TAGAACTAGTGGATCGCTTATC
	sGFP-F2	CACATGAAGCAGCACGACTT
	OsMFT2-3UTR-R1	ATCCATGCATGCATGTACGT

### Sheet: ISH probe
		primer name
	Rice ISH probe	HindIIIOsMTF2-F1	GGGAAGCTTGGCCGGCCCTACTATATTATT
		PstIOsMFT2-R1	GGGCTGCAGCGTTGTTAAAACGTACCACACG
	Barley ISH probe	HvMFT2-F1	CCGTCGTCTACTTCAACTCC
		HvMFT2-R1	CTAAGCGCGGCTGCATTCTA

### Sheet: ISH probe seq
	Gene	length (bp)	ISH probe sequence
	OsMFT2	214	GGCCGGCCCTACTATATTATTACAATAATATAGTTTTTGAATAATTAAGCTAGCTAGCTCTCAACTCAAGTATACTTACTGGAACTCGACTGCGTTGCGTACGCATGTCCTCATCATACGTACGAACGTGCGTGTCCACGTACTGTGTACTAGCTAGCGAGTACTCTCTCCATATATATCTTCCTCCACCGTCGTGTGGTACGTTTTAACAACG
	HvMFT2	339	CCGTCGTCTACTTCAACTCCCAGAAGGAGCCCTCCGGACACCGCCGCCGCTGAGGCATGCATGCAATCACGCTGCATGCCAAACAGAGCGATGCAGACTTATCCCGGTGAAGAATAATAGCCGAGCTTCCATATATATATATGCATGCCAGCAACTGCTATGTGTTGCTTTTAATTACTGTTGTGTAATCGCACTGTGCTTGTGTATGCATGCATGAGATGAGATGCATGGGAACCGATATATTTTGGGGTTTTGCAGCACAAGTCTGCCTGCCTCCGCGCGACGGGGTGTTTCCCGGCGCGCCTTCTTGTAATAATAGTAGAATGCAGCCGCGCTTAG
